# Single-cell phylogenomics identifies major groups of marine eugregarine parasites (Apicomplexa)

**DOI:** 10.1101/2025.04.08.647885

**Authors:** Eunji Park, Ina Na, Alana Closs, Kyle Hall, Tyrel Froese, Danja Currie-Olsen, Ondine Pontier, Niels Van Steenkiste, Patrick J. Keeling, Brian S. Leander

## Abstract

Gregarines are a large group of apicomplexan parasites that infect a wide range of invertebrate hosts, including diverse and speciose groups, such as annelids and arthropods. Marine eugregarines represent the majority of gregarine diversity, but remain poorly understood, especially their deepest phylogenetic relationships. To expand knowledge of marine eugregarine diversity and their evolutionary history, we surveyed marine invertebrates, with a particular focus on annelids, across multiple locations in British Columbia, Canada. From this effort, we obtained high-quality, single-cell transcriptomes from 20 different species of marine eugregarines, including nine previously described species and 11 novel ones, which more than doubles the amount of phylogenomic data for the group. These data, which comprehensively represent the known diversity of marine gregarines in annelid hosts, allowed us to construct an expanded phylogenetic tree based on small subunit ribosomal DNA sequences and a phylogenomic tree inferred from 142 proteins and 44,802 amino acid sequences. Our analyses identified five “superfamily-level” groups of marine eugregarines infecting annelid hosts: The Ancoroidea, Lecudinoidea, Loxomorphoidea n. superfam., Paralecudinoidea n. superfam., and Belladinoidea n. superfam., with the latter three newly established in this study. These findings contribute to ongoing efforts to build a robust molecular phylogenetic framework for gregarine diversity and refine gregarine classification, supporting the recognition of 11 eugregarine superfamilies. However, some of the deepest evolutionary relationships among these superfamilies remain unresolved, highlighting the need for expanded taxon sampling to better capture the true diversity of eugregarine parasites.
