## Supplementary_Tables_1-3 for "Single-cell phylogenomics identifies major groups of marine eugregarine parasites (Apicomplexa)"

### Sheet: Supplementary Table 1
Supplementary Table 1. BUSCO scores for the samples obtained in our study.
Species	Sample ID	Sampling dates	# cells	Complete (%)	Single-Copy (%)	Duplicated (%)	Fragmented (%)	Missing (%)	Total BUSCOs
Polyrhabdina hyacinthiensis n. sp.	TPh1Pol	Oct-2022	1	81.3	76	5.3	10.5	8.2	171
Polyrhabdina simplex n. sp.	TTPol	May-2022	1	84.2	59.6	24.6	7	8.8	171
Polyrhabdina dispardis n. sp.	Ph244SN	Apr-2023	1	69	60.2	8.8	8.2	22.8	171
Trollidium quadrensis n. sp.	Ph228Tro	Nov-2022	1	92.9	60.2	32.7	2.3	4.8	171
Lecudina cf. longissima	INNN	Feb-2022	2	18.2	12.9	5.3	21.1	60.7	171
Lecudina cf. platynereidis	Ph141Lec	Feb-2022	1	73.1	52.6	20.5	11.7	15.2	171
Lecudina cf. tuzetae	Ph222Lec	Nov-2022	1	67.3	51.5	15.8	18.1	14.6	171
Lecudina oxydromus	Ph26BW	Jun-2022	1	92.4	71.9	20.5	4.1	3.5	171
Lecudina lumbrinella n. sp.	Ph221Lec	Nov-2022	1	77.2	65.5	11.7	12.3	10.5	171
Lecudina sylla n. sp.	INSY	Jun-2022	4	23.4	14	9.4	22.2	54.4	171
Lankesteria halocynthiae	TN1Lan	Nov-2022	1	92.4	78.9	13.5	3.5	4.1	171
Amplectina cordis	Ph230Pte	Nov-2022	1	88.3	78.9	9.4	4.7	7	171
Difficilina tubulani	NT1Lan	Jul-2022	1	90.6	83.6	7	5.3	4.1	171
Urospora pectinariae n. sp.	Ph242IC	Apr-2023	1	87.1	77.2	9.9	7.6	5.3	171
Veloxidium horologium n. sp.	SC243SC	Apr-2023	1	91.8	52	39.8	5.3	2.9	171
Paralecudina anankea	IN235	Feb-2022	1	76.1	62.6	13.5	12.9	11	171
Paralecudina heriota n. sp.	Ph221Par	Nov-2022	1	88.9	77.2	11.7	7.6	3.5	171
Paralecudina grappleria n. sp.	RBh31Par	Apr-2022	1	81.2	56.1	25.1	7.6	11.2	171
Loxomopha cf. harmothoe	INHA	Feb-2022	4	70.2	39.2	31	17	12.8	171
Belladina schistomeringa n. gen. et sp.	EC1	Oct-2022	1	83.1	81.3	1.8	7.6	9.3	171

### Sheet: Supplementary Table 2
Supplementary Table 2. Taxa included in the multi-gene phylogentic analyses
Species	UniqueID	Group	Completeness	Datatype	Source
Cephaloidophora sp. Bamfield	CephaBam	Apicomplexa	50.42	Transcriptomic	doi: 10.17632/ fps2p4m25d.1
Metzidium pisinnus	SelPis	Apicomplexa	50.42	Transcriptomic	doi: 10.17632/ fps2p4m25d.1
Metzidium orientale	SelOri	Apicomplexa	75.42	Transcriptomic	doi: 10.17632/ fps2p4m25d.1
Lunidium terebellae	SelTer	Apicomplexa	67.08	Transcriptomic	doi: 10.17632/ fps2p4m25d.1
Polyplicarium lacrimae	PolLac	Apicomplexa	78.33	Transcriptomic	doi: 10.17632/ fps2p4m25d.1
Eimeria brunetti	Eimebrun	Apicomplexa	55.42	Genomic	ftp://ftp.ensemblgenomes.org/pub/release-41/protists/fasta/protists_alveolata1_collection/eimeria_brunetti/pep/
Porospora cf. gigantea A	PorGi955	Apicomplexa	47.08	Genomic	GCA_019968955.1
Babesia bovis	BabBo125	Apicomplexa	35	Genomic	GCA_020449125.1
Plasmodium falciparum	Plasfalc	Apicomplexa	82.92	Genomic	GCF_000002765.4
Theileria annulata	TheAn225	Apicomplexa	20.42	Genomic	GCF_000003225.4
Cryptosporidium muris	CryMu515	Apicomplexa	51.67	Genomic	GCF_000006515.1
Toxoplasma gondii	Toxogond	Apicomplexa	86.25	Genomic	GCF_000006565.2
Cryptosporidium parvum	Crypparv	Apicomplexa	73.33	Genomic	GCF_000165345.1
Gregarina niphandrodes (GNI3)	Gregniph	Apicomplexa	78.75	Genomic	GCF_000223845.1
Margolisiella islandica	MarIsl	Apicomplexa	52.92	Genomic	https://data.mendeley.com/datasets/rrdc4xsk2h/3
Merocystis kathae	MerKat	Apicomplexa	16.67	Transcriptomic	https://data.mendeley.com/datasets/rrdc4xsk2h/3
Trichotokara eunicae	TriEun	Apicomplexa	35.83	Transcriptomic	https://data.mendeley.com/datasets/xkwscr7fwh/2
Lankesteria metandrocarpae	LankeMet	Apicomplexa	65.83	Transcriptomic	https://data.mendeley.com/datasets/xkwscr7fwh/2
Selenidium serpulae	SelSer	Apicomplexa	72.5	Transcriptomic	https://data.mendeley.com/datasets/xkwscr7fwh/2
Polyplicarium translucidae	PolTra	Apicomplexa	76.25	Transcriptomic	https://data.mendeley.com/datasets/xkwscr7fwh/2
Gregarine ext. Scolopocryptops rubiginosus	SruTsu	Apicomplexa	18.75	Transcriptomic	https://datadryad.org/stash/dataset/doi:10.5061/dryad.6m905qfz6
Gregarine ext. Orthomorpha sp.	OrtPal	Apicomplexa	19.58	Transcriptomic	https://datadryad.org/stash/dataset/doi:10.5061/dryad.6m905qfz6
Gregarine ext. Parafontaria laminata armigera	PlaNag	Apicomplexa	19.58	Transcriptomic	https://datadryad.org/stash/dataset/doi:10.5061/dryad.6m905qfz6
Siedleckia nematoides	SieNem	Apicomplexa	85.83	Transcriptomic	Siedleckia nematoides
Lankesteria abbotti	LecAbb	Apicomplexa	73.33	Transcriptomic	SRR1300212
Protomagalhaensia sp. Gyna	Protomag	Apicomplexa	72.92	Transcriptomic	SRR13276162
Blabericola migrator	BlaMig	Apicomplexa	78.33	Transcriptomic	SRR13276174
Heliospora caprellae	HelCap	Apicomplexa	62.08	Transcriptomic	SRR8980202
Monocystis agilis	MonAgi	Apicomplexa	73.33	Transcriptomic	SRR8980208
Lecudina tuzetae	LecTu209	Apicomplexa	65.83	Transcriptomic	SRR8980209
Pterospora schizosoma	PteSchi	Apicomplexa	66.25	Transcriptomic	SRR8980211
Digyalum oweni	DigOwe42	Apicomplexa	87.08	Transcriptomic	SRR9888042
Polyrhabdina sp.	Polyrhabd	Apicomplexa	81.25	Transcriptomic	SRR9888044
Ancora sagittata	AncSag	Apicomplexa	87.08	Transcriptomic	SRR9888051
Apicomplexa sp. Symbiont X	ApiSymX	Apicomplexa	84.58	Transcriptomic	SRR9888052
Selenidium pygospionis	SelPyg53	Apicomplexa	85	Transcriptomic	SRR9888053
Selenidium pherusae	Ph226Sel	Apicomplexa	77.08	Transcriptomic	SRS20869305
Selenidium capillus	Ph213Sel	Apicomplexa	67.5	Transcriptomic	SRS20869306
Siedleckia leitoscoloplosis	BL3Sie	Apicomplexa	34.17	Transcriptomic	SRS20869312
Paralecudina heriota	Ph221Par	Apicomplexa	73.33	Transcriptomic	This study
Lecudina cf. tuzetae	Ph222Lec	Apicomplexa	73.33	Transcriptomic	This study
Lecudina cf. longissima	INNN	Apicomplexa	23.75	Transcriptomic	This study
Lecudina sylla	INSY	Apicomplexa	31.67	Transcriptomic	This study
Belladina schistomeringa	EC1	Apicomplexa	64.17	Transcriptomic	This study
Loxomoprha cf. harmothoe	INHA	Apicomplexa	73.75	Transcriptomic	This study
Polyrhabdina dispardis	Ph244SN	Apicomplexa	73.75	Transcriptomic	This study
Polyrhabdina simplex	TTPol	Apicomplexa	73.75	Transcriptomic	This study
Paralecudina anankea	IN235	Apicomplexa	74.58	Transcriptomic	This study
Paralecudina grappleria	RBh32Par	Apicomplexa	75	Transcriptomic	This study
Polyrhabdina hyacinthiensis	TPh1Pol	Apicomplexa	77.08	Transcriptomic	This study
Veloxidium horologium	SC243SC	Apicomplexa	79.17	Transcriptomic	This study
Difficilina tubulani	NT1Lan	Apicomplexa	79.58	Transcriptomic	This study
Lecudina cf. platynereidis	Ph142Lec	Apicomplexa	80.42	Transcriptomic	This study
Urospora pectinariae	Ph242IC	Apicomplexa	80.42	Transcriptomic	This study
Trollidium quadrensis	Ph228Tro	Apicomplexa	81.25	Transcriptomic	This study
Amplectina cordis	Ph230Pte	Apicomplexa	81.25	Transcriptomic	This study
Lankesteria halocynthiae	TN1Lan	Apicomplexa	83.33	Transcriptomic	This study
Lecudina lumbrinella	Ph221Lec	Apicomplexa	84.17	Transcriptomic	This study
Lecudina oxydromus	Ph26BW	Apicomplexa	84.17	Transcriptomic	This study
Symbiodinium microadriaticum	Symbmicr	Dinoflagellata	71.25	Genomic	GCA_001939145.1
Hematodinium sp.	HemaVICK	Dinoflagellata	86.25	Transcriptomic	SRR3405007
Noctiluca scintillans	Noctscin	Dinoflagellata	87.08	Transcriptomic	SRR1296929
Oxyrrhis marina	Oxyrmari	Dinoflagellata	90.42	Transcriptomic	SRR1296901
Stentor coeruleus	Stencoer	Ciliate	89.17	Genomic	GCA_001970955.1
Platyophrya macrostoma	Platmacr	Ciliate	90	Transcriptomic	https://figshare.com/articles/Marine_Microbial_Eukaryotic_Transcriptome_Sequencing_Project_re-assemblies/3840153/3
Tetrahymena thermophila	Tetrther	Ciliate	92.5	Genomic	GCF_000189635.1
Perkinsus marinus	Perkmari	Perkinsozoa	80.42	Genomic	GCF_000006405.1
Filipodium phascolosomae	FilipPha	Chrompodellids	45	Transcriptomic	https://data.mendeley.com/datasets/xkwscr7fwh/2
Platyproteum vivax	Platviva	Chrompodellids	62.08	Transcriptomic	https://www.biorxiv.org/content/biorxiv/early/2019/05/17/636183.full.pdf
Alphamonas edax	Alphedax	Chrompodellids	67.92	Transcriptomic	SRR1947720
Piridium sociabile	Pirisoci	Chrompodellids	74.17	Transcriptomic	https://www.biorxiv.org/content/biorxiv/early/2019/05/17/636183.full.pdf
Chromera velia	Chroveli	Chrompodellids	88.33	Genomic	https://cryptodb.org/common/downloads/Current_Release/CveliaCCMP2878/fasta/data/
Vitrella brassicaformis	Vitrbras	Chrompodellids	91.25	Genomic	https://cryptodb.org/common/downloads/Current_Release/VbrassicaformisCCMP3155/

### Sheet: Supplementary Table 3
Supplementary Table 4. Genes included for the multi-gene phylogenetic analyses.
Orthologs	Completeness	Include in the reduced matrix
PYGB	0.521	no
VPS18	0.542	no
PGM2	0.561	no
TM9SF1	0.611	no
SND1	0.618	no
GMPP3	0.621	no
IPO5	0.624	no
PURA	0.634	no
MCM-B	0.634	no
AP4M	0.642	no
ALG11	0.642	no
MCM-E	0.658	no
PPP2R3	0.658	no
MCM-C	0.661	no
UBE12	0.663	no
ALIS1	0.666	no
STXBP1	0.666	no
MCM-A	0.671	no
MCM-D	0.674	no
AP4S1	0.679	no
CAPZ	0.682	no
AGX	0.7	yes
AP3S1	0.708	yes
PPP2R5C	0.713	yes
RRAGD	0.716	yes
SYGM1	0.724	yes
MTLPD2	0.726	yes
CRNL1	0.732	yes
C3H4	0.734	yes
RAD51A	0.739	yes
COPG2	0.742	yes
SPTC2	0.747	yes
COP-BETA	0.75	yes
CLAT	0.753	yes
HMT1	0.753	yes
HSP70MT	0.753	yes
RPN1B	0.753	yes
APBLC	0.753	yes
TOPO1	0.753	yes
RPF1	0.755	yes
ODO2A	0.755	yes
IMB1	0.758	yes
DHSA1	0.761	yes
RPAC1	0.766	yes
SF3B2	0.771	yes
PACE2C	0.782	yes
PACE2-A	0.782	yes
NMD3	0.784	yes
UBA3	0.787	yes
WRS	0.787	yes
SRP54	0.8	yes
SUCA	0.803	yes
TRS	0.803	yes
KDELR2	0.805	yes
CPN60	0.805	yes
SEC23	0.808	yes
ADK2	0.808	yes
NFS1-MITO	0.808	yes
ATP6V0A1	0.811	yes
NSF1-L	0.813	yes
SRA	0.816	yes
VPS26B	0.816	yes
EIF4A3	0.818	yes
NOP5A	0.821	yes
PPX2	0.821	yes
NSF1-C	0.824	yes
EIF3I	0.824	yes
MAT	0.826	yes
PSMD12	0.829	yes
ARPC1	0.832	yes
CCT-T	0.832	yes
VBP1	0.832	yes
IF2G	0.832	yes
PSMD6	0.834	yes
VATA	0.834	yes
GNB2L	0.834	yes
NSF1-I	0.834	yes
ATG2	0.834	yes
CCT-G	0.837	yes
AMP2B	0.837	yes
NSF1-G	0.837	yes
YKT6	0.839	yes
RF1	0.839	yes
RPL14E	0.839	yes
CCT-A	0.842	yes
NSF1-J	0.842	yes
PSMA-B	0.845	yes
VATC	0.845	yes
IF6	0.845	yes
NSF1-K	0.847	yes
PSMA-E	0.847	yes
S15A	0.85	yes
PSD11	0.85	yes
RPS20	0.85	yes
RPS23	0.85	yes
CCT-Z	0.853	yes
CCT-N	0.853	yes
VATE	0.853	yes
CCT-D	0.853	yes
CCT-E	0.855	yes
CCT-B	0.855	yes
BAT1	0.858	yes
RPS17	0.861	yes
PSMA-F	0.861	yes
PSD7	0.861	yes
NSF1-M	0.863	yes
RPS11	0.863	yes
RPL30	0.866	yes
PSMB-M	0.866	yes
GDI2	0.866	yes
PSMA-G	0.868	yes
ATP6V0D1	0.868	yes
RPL13A	0.868	yes
PSMA-A	0.874	yes
RPS8	0.874	yes
RPL12	0.874	yes
SAP40	0.876	yes
ATSAR2	0.879	yes
RPS5	0.879	yes
RPL21	0.882	yes
PSMB-N	0.882	yes
NSA2	0.882	yes
S15P	0.884	yes
RPL11	0.884	yes
PSMA-J	0.884	yes
RPL20	0.884	yes
RPL19	0.887	yes
RPS2	0.889	yes
RPS6	0.889	yes
PSMA-C	0.889	yes
PSMB-K	0.892	yes
RPS18	0.892	yes
RPPO	0.895	yes
RPL4B	0.895	yes
RPL17	0.897	yes
RPL13E	0.897	yes
ATP6	0.9	yes
L10A	0.9	yes
RPL3	0.903	yes
RPL5	0.903	yes
RPS12	0.911	yes
RPS4	0.913	yes
